# The Evidence Aggregator: AI reasoning applied to rare disease diagnostics

**DOI:** 10.1101/2025.03.10.642480

**Authors:** Hope Twede, Lynn Pais, Samantha Bryen, Emily O’Heir, Greg Smith, Ron Paulsen, Christina A. Austin-Tse, Alex Bloemendal, Cas Simons, Amanda K. Hall, Scott Saponas, Miah Wander, Daniel G. MacArthur, Heidi L. Rehm, Ashley Mae Conard

## Abstract

Variant assessment of rare disease diagnostics depends on using domain knowledge in the time-consuming process of retrieving, reviewing, and synthesizing clinical and technical information. To address these challenges, we developed the Evidence Aggregator (EvAgg), an open-source, generative-AI-based tool designed for rare disease diagnosis that systematically extracts relevant information from the scientific literature for any human gene. EvAgg provides a thorough and current summary of observed genetic variants and their associated clinical features, enabling rapid synthesis of evidence concerning gene-disease relationships. We constructed an expert-curated dataset and evaluated EvAgg’s performance. EvAgg achieves 92% recall in identifying relevant papers, 96% recall in detecting instances of genetic variation within those papers, and ∼80% accuracy in extracting individual case and variant-level content (e.g. zygosity, inheritance, variant type, and phenotype). Further, EvAgg complemented the process of manual literature review by identifying substantial additional relevant information. When tested with analysts in rare disease case analysis, EvAgg reduced review time by 34% (p-value < 0.002) and increased the number of papers, variants, and cases evaluated per unit time. These savings have the potential to reduce diagnostic latency and increase solve rates for challenging rare disease cases.
