## Supplementary Table 10 for "The Evidence Aggregator: AI reasoning applied to rare disease diagnostics"

### Sheet: Supplementary table 10
Semi-structured interview thematic analysis
Each individual interview was semi-structured and limited to approximately 20 minutes. Some participants were not asked every question. Repeated words and filler words such as “um”, “like”, “sort of”, were occasionally removed for clarity and reduction of identifiable speech patterns.
Question	Theme	Sub-theme	Quote
1. What about the tool did you like?
	1.1. Theme: saved time
			1.1.1. P1: “I liked that it saved me time searching in PubMed and scrolling through several publications to find the relevant ones.”
			1.1.2. P4: “It actually saved me a considerable amount of time. I am by no means the most experienced case analyst. I am fairly new but a lot of the mental demand I have is finding the right papers out there and of course you know PubMed central is the first place I would look… It just really made a lot of the time spent after the fact helpful and the after the fact being like once you're done wi…
			1.1.3. P5: “Instead of spending my time looking into each publication with the gene and you would be using maybe other gene names and looking into the table, or supplementary table sometimes, and checking the phenotype is matching. So finding everything on the same place, that's definitely helpful.”
			1.1.4. P6: “I found myself having to not comb the literature to the same degree.”
	1.2. Theme: table information
			1.2.1. P4: “I like that it listed the conditions associated with the particular variant in the HPO terms. That's really nice because most of the cases that we have, they're entered in that way… I like that it mentioned whether an individual was heterozygous, compound or otherwise, and homozygous, that's one of the things that are really important.”
			1.2.2. P5: “Especially if I need to check if the variant that I'm looking into or if there are nearby variants that have been reported in patients with similar phenotypes, so that that made it a lot easier… I'm very interested in looking for, for instance, the mode of inheritance… The fact that it pulls out the phenotypes… I liked also the column of the functional study.”
			1.2.3. P6: “The inheritance information was like super helpful… Mechanism was also helpful, not just knowing that there was a variant that was associated... That's something that I always try to like, estimate the frequency and how likely and what the penetrance is, and I think that this, at least in my mind, gave me some estimate, like very vague estimate of what that might be… Phenotypes in the…
			1.2.4. P7: “It was great to have it all in one place… Having the column that has what type of article, I found it useful. I tend to select the ones that have cohort analysis and things like that, so I like that as well.”
	1.3. Theme: links to publications
			1.3.1. P3: “I like the fact it directly links you to the publication. I think that's really helpful and obviously speeds everything up as well. And if I understand correctly, you'll always have access to whichever article it is.”
			1.3.2. P5: “I can click on the link of the paper and then go if I I'm interested into looking to more details about the study itself”
			1.3.3. P6: “I like the ability to be able to click on the paper and then go directly to the paper as well. That was helpful.”
			1.3.4. P7: “The link out to the articles.”
	1.4. Theme: workflow alteration
			1.4.1. P3: “Sometimes as an analyst, you go by variants that don't look particularly interesting quite rapidly. And if there is a quick button you can press just to indicate if there might be a phenotype match, even though the variants don't look that convincing, it might make you stop and really think a bit more about variants that aren't as obvious initially.”
			1.4.2. P4: “In rare disease cases, if there's a new variant that has never been seen before in a gene that you're suspicious of, or even in a study that you may want to publish one day, you're going to have to curate it.”
			1.4.3. P5: “For the second family that [EvAgg] helped me a lot, but it made me more interested in the in the gene and the variant because there was a nearby close variant that was reported in a patient with an overlapping phenotype, although it wasn't 100% matching, but it made me more curious to pursue this gene and this variant further.”
			1.4.4. P7: “I often end up with tons of tabs. Which makes things confusing. So I like that aspect, having it just where you're accessing the evidence.”
	1.5. Theme: user interface
			1.5.1. P1: “The design of it, the UI of it, was great.”
			1.5.2. P5: “It's easy to use, so it's there. I just need to click on it and then the table just pops up so I don't need to open another page and look for the tool and then click on the gene.”
			1.5.3. P6: “There was some variants, where it's just easier to click on the Evidence Aggregator every time as opposed to having to do multiple clicks to like OMIM and so on… I thought it was simple in a good way. I think that it summarized variants easily and quickly, I could very easily go through… I like that you could exclude invalid variants.”
			1.5.4. P7: “I find it very easy to use, like having just the evidence just while you're looking… I like the search function as well.”
	1.6. Other
			1.6.1. P1: publication amount, “It felt like it had the right amount of publications. There were definitely some non-relevant ones, especially like the phenotypes were not relevant to the case, but that was pretty quickly assessed with the listed HPO terms so I could rule those out. It did give me, if there were a few publications listed and then I did a quick pub Med search and I found those sam…
			1.6.2. P4: lower evidence genes, “I think it's doing well for the genes that it's being used for with limited or supportive or moderate evidence because it's very hard to find these papers since it's like trying to find a needle within a pile of needles because a lot of these genes are relevant for other conditions or in really more common conditions like cancer.”
			1.6.3. P5: ease, “It made a lot of things easier… So, bottom line… I like it... And I think it's a nice tool to have”
2. What did you dislike?
	2.1. Theme: EvAgg gene/variant availability
			2.1.1.1. P5: “Most genes for which there is an AI Aggregator evidence they were not interesting to me in the first place... There was a problem with the variant, or with the gene, or anything else. So very few genes I needed to use the Aggregator for... So I wouldn't click them because I don't think that they would change my mind very much.”
			2.1.1.2. P7: “It was not available in some of the genes I was looking at.”
	2.2. Theme: user interface
			2.2.1. P3: “The frequency. It be great to know what I'm missing and if it really meant absent or not.”
			2.2.2. P3: “Individual ID's because they can be quite distracting from the paper.”
			2.2.3. P4: “It might be helpful if there was a way to, like closer to the front end of the of the table, to really discern that this is all within 1 publication”
			2.2.4. P6: “There could be something more dynamic, it was quite static. ... it was very good, but ... something dynamic would also be quite nice to have.”
	2.3. Other
			2.3.1. P1: confusing output, “There were some things that confused me, but it wasn't necessarily a dislike for the tool, like calling one of the variants homozygous and de novo was like, why would it be doing that?”
			2.3.2. P3: bug to fix, “When you can't hover over it when it's a single line, when I couldn't get the info to come up like you said it's a bug ,but it would be great to like save time if you could do that without having to click in and out.”
			2.3.3. P6: uncertainty of function, “I actually didn't know what ‘invalid variants’ meant.”
			2.3.4. P6: variable publication quality, “Some of the publications I would consider sort of as less circumstantial, either because of what the publication is where it was published, the cohort that was published in as well. So I did find myself having to sort of sift a little bit through the variants and knowing which ones were important and which ones were not important.”
3. What changes or improvements would you want to see in this tool?
	3.1. General theme: functionality requests
		3.1.1. Sub-theme: all/more genes
			3.1.1.1. P1: “There were a few genes that I did thorough PubMed searches that didn't have the Aggregator on… So I when I was doing those I was like ‘oh man, I wish the button was on this one.’”
			3.1.1.2. P3: “When you're starting to get used to having that tab there, when you get to a novel gene that doesn't have it, you start to wonder ‘is that already saying something to me?’ Is that already telling me there's nothing in the literature?”
			3.1.1.3. P6: “I think that it would be helpful if it were [available] for more variants that was the main thing… More variants, more genes.”
			3.1.1.4. P7: “Sometimes you're looking at the well characterized gene, but you're looking at phenotype expansion or you don't know the phenotype that well, it would be nice to have that tool to get to a series with the table like just to get a quick link out to a good publication.”
		3.1.2. Sub-theme: specific types of genes
			3.1.2.1. P4: “If it was like a gene that was known to be particularly challenging to work with, and I'm thinking specifically of the mucin genes so much, for MUC16, whatever. There's so many of them. It's very hard to go through the literature for those because there are so many variants within that gene and it's very hard to find them.”
			3.1.2.2. P5: “Strong gene disease relationship.”
		3.1.3. Sub-theme: search integration
			3.1.3.1. P6: “filter by the evidence as well. So if, for example, Evidence Aggregator on phenotype didn't have any phenotypes that were related to your phenotype of interest. That could be a first quick pass to filter out a bunch of variants just to see ‘ okay is there anything based on Evidence Aggregator that has a remotely similar phenotype that has sort of a genetic change here?’ That's impor…
			3.1.3.2. P7: “Maybe you can look at the HPO terms and that as well in that search function.”
		3.1.4. Sub-theme: functional information
			3.1.4.1. P4: “If they mentioned anything about like the functional domain… That's something that also takes up a lot of time and it is mentioned in papers.”
			3.1.4.2. P5: “If the functional studies related to the variant itself and not the gene because the gene could be implicated in this, this is all in any different disease.”
			3.1.4.3. P6: “I might also add mechanism of action as well. [Mechanism of action] would be kind of interesting to me because it even if there isn't a variant or aren't many cases, if the logic makes sense, I think in my mind it's certainly stronger as a candidate gene and I’d look more for that in other cohorts as well. So it's sort of a phenotype that's important.”
		3.1.5. Sub-theme: more publications
			3.1.5.1. P3: “You can at least link to the PubMed abstract, the publicly available part, then if you're highly motivated you could get the publication from somewhere else.
		3.1.6. Sub-theme: gene-level view
			3.1.6.1. P6: “I would love to just be able to put in a gene and for it to pull all papers, relevant papers, on this gene. I find myself doing that very frequently where I'm like, ‘okay, is this gene associated with this particular phenotype?’”
		3.1.7. Sub-theme: personalization
			3.1.7.1. P6: “Adjust sort of ‘sensitivity’ and you could only include certain variants.”
			3.1.7.2. P6: “Have the AI read the paper for you and pull out what you care about from those particular variants.”
	3.2. General theme: user interface requests
		3.2.1. Sub-theme: visualizations
			3.2.1.1. P1: “Ideally you would be looking at it on like a lollipop graph of the protein and it would say like all of these have been reported.”
			3.2.1.2. P3: “If there was a direct match, to highlight it, that would be incredibly helpful.”
			3.2.1.3. P5: “If it has to pull out all the papers first and then I do the [phenotype] filtering, I'm okay with that. But if there is a way that it can pull out already filtered phenotypes that would be that would be helpful as well… This way I could click on only the phenotypes I'm interested in and also I’d like to see, for instance, de novo variants or if my variants are compound het. So I'm l…
			3.2.1.4. P7: “Would be nice to have it on the protein level. I often go to Decipher to look at the variants and see where they are. So having like a graph of where the variants are, that would be useful.”
		3.2.2. Sub-theme: phenotype match
			3.2.2.1. P3: “And if there is a quick button you can press just to indicate if there might be a phenotype match, even though the variants don't look that convincing, it might make you stop and really think a bit more about variants that aren't as obvious initially.”
			3.2.2.2. P6: “If the phenotype matches an autosomal recessive disorder, it still could be the answer and that's not necessarily something related to Evidence Aggregator, but I think certainly something that is important to note. Overall, with this sort of this sort of study, and if there was some way to pull out, maybe like match type, even if it's autism or recessive, it would be helpful for pri…
			3.2.2.3. P7: “Would be nice if we could, like highlight HPO terms.”
		3.2.3. Sub-theme: table changes
			3.2.3.1. P1: “I'm curious what it looks like when people have verified one of the papers or and if that translates from user to user.”
			3.2.3.2. P3: “I actually prefer to have genomic coordinates to ref/alt for matching variants instead of using transcripts.”
			3.2.3.3. P3: “Because I'm used to looking at the seqr interface, and when you see a variant you see in-silico predictions, it's kind of odd to see variants and not see any indication if they're damaging or not. I mean, you’re seeing phenotype and you're seeing variant, which is already really really helpful, but I don't know if it's possible to get some indication of if it seems to be a damaging …
			3.2.3.4. P4: “It might be helpful if there was a way to, closer to the front end of the of the table, really discern that this is all within 1 publication.”
			3.2.3.5. P6: “Something which is always difficult is knowing transcripts specificity, and I do think that knowing if we're looking at the correct transcript as is important. So yes, variant level is important, but I think having some sort of flag if sort of there's a non-MANE or non-canonical transcript that's significant medically is important because I think oftentimes we just use the MANE sele…
			3.2.3.6. P6: “Genomic coordinates, that was one of the uncertainties I had is like I think this is all build hg38 and concordant, but just having some information that that's indeed true would be would be important for me.”
		3.2.4. Sub-theme: journal-specific user interface
			3.2.4.1. P4: ”I did see that the hyperlinks of some of them were like bioArXiv or something like that, so I'm assuming as long as they all actually say by arXiv, that person can just quickly go ‘okay, yeah, this is not necessarily reviewed, but it's up on there and ... it's under review right now it's or being considered right now.’ You could flag it, but I don't see as a high priority since it's…
			3.2.4.2. P6: “If you could tune the tool in some way for a certain set of high confidence publications versus lower confidence, there are a lot of ‘frontiers’ and all these papers are fine. They're just different criteria to be able to publish there and it would be nice to have sort of like confidence of results in some way from the Evidence Aggregator.”
4. Do you perceive differences in difficulty per analysis case with and without the tool?
	4.1. Theme: case analysis less difficult
			4.1.1. P5: “So it's just made it easier for me to where to look.”
			4.1.2. P6: “The tool felt kind of like a helping hand.”
			4.1.3. P7: “It felt easier having the tool”
	4.2. Theme: rule-out less difficult
			4.2.1. P6: “I think it gave me some reassurance that at least I wasn't missing things that I thought I could rule out. It was more helpful I guess for me for ruling things out than ruling things in… I could certainly see how there could be a recently published paper or some sort of mechanistic paper that could help you rule things in, but it was much more helpful for ruling things out.”
			4.2.2. P7: “Even if you find a variant and you don't think it's a good candidate, just having the tool to like double check yourself that you didn't miss anything, it's nice to have. So it gives you a bit more confidence to exclude variants, so it felt easier, like gives you more confidence that you've looked.”
	4.3. Theme: quick review less difficult
			4.3.1. P3: “Definitely makes it easier for quicker consideration of novel genes and I think I already mentioned just doing a really quick scan that you're not overlooking something with less convincing variants that you would otherwise just skim over... lessens the worry that you've missed something.”
			4.3.2. P4: ”It made it easier in the sense that it's saved me a considerable amount of time... I would try to find the gene within PubMed central and I find out that I have like 2000 papers to go through and no promise of the right variant, and every gene has a different name. So it actually made things better because I didn't have to deal with the stress of thinking I have to go through 10,12,14…
	4.4. Theme uncertain/mixed/moderate effect
			4.4.1. P1: “Definitely worth the extra upfront time.”
			4.4.2. P6: “The tool for me at least here was much more helpful in terms of sort of the sensitivity of analysis rather than the specificity.”
5. What about the tool increased or decreased your trust?
	5.1. Theme: verified information increases trust
			5.1.1. P1: “If I was using it regularly and if the notes were shared across the analysts, I'd probably make a better effort of verifying information and taking notes. So other people can use it… I wanted to verify everything, I wanted to check the papers myself, but [if] I could see if it was used regularly and there were good notes and I trusted the analyst or whoever was verifying the informati…
			5.1.2. P1: “As I was verifying things, the more often things verified correctly increased my trust.”
			5.1.3. P4: “What helped was consistently accessing those different papers, searching within there I did a control+find for the actual terms at random to see if it was actually pulling up those terms from the publication, and I wanted to see if it was just in the abstract or really in the center of the paper, and that helped increase my trust.”
			5.1.4. P7: “Increased my trust when I looked at the at the tool and see that most of the HPO terms like just browsing were not matching the patient. And also the top with the inheritance.”
			5.1.5. P7: “Didn't spend much time double checking the articles, but the few that I clicked did have the information that was displaying on the table so it gave me trust.”
	5.2. Theme: moderate/low trust, would need to verify information
			5.2.1. P3: “I didn't feel distrust when I was using it, but now reflecting back on it, perhaps I should have always looked it with a slightly more skeptical eye… I think you just need to use it as a tool that if something interesting pops up out of it, that's great and you can dig into it.”
			5.2.2. P5: “It would help me more if I'm more confident that these are all the phenotypes that are reported in this proband with this variant in this paper you see, because, let's say, I'm only 50% sure or less.”
			5.2.3. P6: “Did I trust it? Probably as much as I trust most studies, to be honest. I think that there's a lot of circumstantial evidence that's published and etcetera if it's published in sort of a very rigorous way with a large cohort. But there's a lot of sort of case studies and things that are more circumstantial evidence.”
	5.3. Theme: noticing errors decreased trust
			5.3.1. P1: “I'm going back to that one paper that I really dug into a little bit. It reported as heterozygous in both males and females when it was X-linked, it would be great if it would have been able to immediately tell me if it was a hemizygous variant. It also made me second guess previous aggregation results”
6. What would help increase your trust in the tool?
	6.1. Theme: increased tool understanding
			6.1.1. P1: “I think understanding why those were pulled and what the tool is doing would also increase my trust in it, even if it is slightly incorrect because I'd be like ‘ohh it just saw this.’”
			6.1.2. P5: “I'm not sure how does the tool extract the HPO terms from the from the paper. So because not all papers report their cases with HPO terms... is something missing?... It made things easier now, but I still need to go and check the paper and check the phenotypes in the paper and then make sure that nothing there was missing.”
			6.1.3. P6: “I think just personally would be nice to see some statistics or some information about and the Evidence Aggregator… I actually don't know how it's aggregating evidence. I have no information about how it actually is working… How is it getting literature? What are it's inputs? How is it actually working? That's one and then maybe something about its limitations overall… I really wanted…
			6.1.4. P7: “I think as using it more and actually reading the articles and seeing it matching will be giving me more trust that it is displaying the information correctly.”
	6.2. Theme: publication comprehensiveness
			6.2.1. P6: “The most recent literature, like even in the past month or two months can be really helpful. It's oftentimes when I do analysis and like, okay, I want to know if it's only recessive. This is a little bit different for rare disease, but when you're doing diagnostics, something could be considered sort of unknown, even if it was recently published in the literature just based on filters…
	6.3. Theme: integrate additional info
			6.3.1. P6: “Oftentimes I think sort of about pathophysiology and as the pathophysiology makes sense. So OMIM sometimes has sort of like ‘Is it a transcription factor?’ ‘Is it part of a certain pathway?’ Sometimes that information is not available through one of the databases, and I think if I were to advance the Evidence Aggregator I might also add mechanism of action as well.”
			6.3.2. P6: “Having some summary statistics, especially for those variants where there's a lot of literature sort of like how many publications, how many cases overall, were the cases only studying this gene or was it like from a particular type of cohort. These sort of metrics would be interesting because sometimes you find evidence for variant, but it's like in a disease cohort that you're not r…
			6.3.3. P6: “If I see sort of like a large cohort study of 500 cases that was published in sort of a journal which is well known, there's a higher chance that those disease relationships will be valid versus sort of a single case report in Frontiers or something like that.”
			6.3.4. P7: “I don't know if ‘see citations’ would be a good one, but something that will put that publication like having that review paper or something like that, and the number of citations are maybe a journal just to put a good publications on the top that has HPO terms.”
	6.4. Theme: fix bugs
			6.4.1. P3: “Definitely working out all of the little kinks. I think the moment it looks super clean and professional, I know that's just at face value, but it really tells me as the user that the data is really well curated and collected.”
	6.5. Other
			6.5.1. P4: no answer, “There's nothing that I can think of at the current time.”
7. Do you think the tool would help you save time?
	7.1. Theme: may save time
			7.1.1. P1: “Time saving as I can see how as I trust the tool more and more, I won't be going to PubMed and doing my own searches, so it would be really saving time, going to PubMed, doing searches, scrolling through all the papers, trying to quickly grab the papers that are relevant. It's nice to have all of those populated right there.”
			7.1.2. P3: “If there is a positive hit, some kind of have it immediately rather than taking the few minutes or maybe you know, 10-20 minutes to actually find it via PubMed yourself.”
			7.1.3. P4: “Even if it's a known pathogenic variant, if the gene has a limited or supportive or moderate evidence, right? Just seeing the list of papers that might be brand new that nobody has found yet, because nobody has curated the variant, that that's very helpful.”
			7.1.4. P5: “The greatest advantage of the tool is the time that I used to do all these searches. Now it's all ready for me to just to look at it… The time I needed to analyze the families with the AI today is shorter considerably compared to yesterday's [analyses without use of the Evidence Aggregator].”
			7.1.5. P6: “For known gene disease relationships that could actually help you save time as well, not only for unsolved cases, and what I mean by this is you look for any sort of known pathogenic variants, but then you also want to look for high impact variants in genes with a known gene disease relationship. But oftentimes it's hard in those cases. So you know from OMIM what the relationship is, …
			7.1.6. P7: “Yeah, definitely yes.”
	7.2. Theme: may not save time
			7.2.1. P1: “So I don't know if it really saved me a ton of time because I was probably digging into things that I wouldn't have normally spent any time on, but in the areas where it was a variant that I would have looked into anyways, it was amazing to have all of those publications already listed… It didn't necessarily save me any time because I was a little distrusting of it… The extra time I s…
8. If you think the tool would help you save time, what kind of time-savings would you think this would create? (P1, P6 not asked)
			8.1. P3: “Especially if there is a positive hit, to have it immediately rather than taking the few minutes, or maybe 10-20 minutes, to actually find it via PubMed yourself and then to maybe accidentally miss something buried.”
			8.2. P4: “A considerable amount... What could have been like maybe an 8 to 10 hour process just trying to find, read, confirm, could be cut down considerably.”
			8.3. P5: “Instead of spending 10 or 15 or maybe 20 minutes now, I'm needing to spend one minute.”
			8.4. P7: “Putting all the relevant information in one spot, not jumping into PubMed and browsing the search terms for those and then scrolling into the variants to see which, like finding the variants in the articles like just having the important bits in one place, it's time saving.”
9. What would you do with the extra time you saved? (P1, P6 not asked)
	9.1. Theme: dig in
			9.1.1. P3: “It really depends if I had allotted a specific amount of time for a case and this just eased up certain parts of the analysis, I may then spend more time digging into things that don't look overly interesting just in case. But if I have a like a free schedule, let's say, I would probably move on to something else.”
			9.1.2. P5: “So these are 19 minutes that I can spend looking for other genes or maybe looking at the same gene. But you know, looking at more evidence and see if there is something more about this gene out there.”
			9.1.3. P7: “Getting to more rabbit holes that might be more fruitful.”
	9.2. Theme: additional cases
			9.2.1. P4: “If it were up to me and I felt that I did a thorough analysis of the particular case and there was nothing else to do, even variant curation for submission and clinvar if it's never been seen before, I would go to the next case.”
			9.2.2. P4: “If there's a case that's already been analyzed for reanalysis, it would be actually very helpful.”
			9.2.3. P7: “Analyze more cases.”
	9.3. Theme: other tasks
			9.3.1. P3: “It really depends if I had allotted a specific amount of time for a case and this just eased up certain parts of the analysis, I may then spend more time digging into things that don't look overly interesting just in case. But if I have a free schedule I would probably move on to something else.”
			9.3.2. P5: “It's important to organize the time, prioritize stuff and see ‘okay, so this week I will do that. I will do that.’ So now I have only one day instead of three days for that to be cases. That's great. And have two days now to work on the other projects.”
10. How accurate do you think the tool was? (P5 not asked)
	10.1. Theme: accurate
			10.1.1. P3: “I think yeah it looked pretty reliable.”
			10.1.2. P4: “I felt that it was pretty accurate even though I didn't click on every single link there is. I didn't see something that made no sense with the variant in question.”
			10.1.3. P6: “I guess it's the unknown unknown. It was hard for me to know how comprehensive this was , if this was it or if it would actually behoove me to do my own search on PubMed for variants in genes that I was particularly interested in.”
			10.1.4. P7: “I think it was pretty accurate. I didn't spend much time double checking the articles, but the few that I clicked it did have the information that was displaying in the table so it gave me trust.”
	10.2. Theme: unsure
			10.2.1. P1: “I only looked into a couple of them, but it was pretty accurate for the ones that I looked into… I'm hoping there wasn't anything that just was completely hallucinated by the assistant”
11. How important is accuracy in your consideration of using the tool?
	11.1. Theme: specific data types called out as having low accuracy importance
			11.1.1. P1: zygosity, de novo status “If it's like some of these things where I was like, “it's saying het, instead of hemizygous and it's saying de novo and homozygous. So one of those is right and one of those is wrong. like that level of accuracy is not as worrisome”
			11.1.2. P3: “One column I didn't pay huge amount of attention to was the inheritance.”
			11.1.3. P4: “The ones that have a lot of wiggle room would be things like the patient ID.”
	11.2. Theme: minor amounts of missing data have low importance
			11.2.1. P6: “One variant that's missed or if the phenotype is not absolutely perfect or and somehow all the variants from the study didn't get pulled, like that, that I think is less important.”
			11.2.2. P7: “So I was more like, yeah, expecting to have a, a couple of them like the and yeah, if I wanted to have more information about a gene I probably will go to other tools about all the variants. I think it's nice to have just a selection. ”
	11.3. General theme: mid-importance
			11.3.1. P1: “It may be slightly inaccurate somewhere, but if it was a reasonable case and a reasonable variant, I should just look further into the paper myself.”
			11.3.2. P4: “Hetero- versus homozygosity, and even the description of the phenotype of the individual. That might vary, but that's something we can't control because it's up to the clinician or whoever the author is for the paper.”
	11.4. General theme: very important
			11.4.1. P3: “It is very high because in the end, if I rule something out based on that table and it's inaccurate, then that's not ideal. But equally, like you said, it's not really how you're recommending to use the table, as the ground truth, it should just be more to help you quickly explore things and quickly get hints that things are matching.”
			11.4.2. P4: “Very important, I mean everything it is a tool. Everything has to be taken with a grain of salt, but having at least that foundation of ‘I can trust this to get 99.9% of the time the papers I need at minimum’ that that would be great… The publication [is an important data type].”
			11.4.3. P6: “The accuracy matters to me”
			11.4.4. P7: “I think very important because it's patients that we’re assessing. We’d always double check it, like I wouldn't make my final analysis without looking at the article. ”
	11.5. Theme: phenotype very important
			11.5.1. P1: “If it's listing a cancer phenotype when it's really a neurodevelopmental phenotype, that's a pretty bad inaccuracy.”
			11.5.2. P3: “If the phenotype was wrong and I was like, ‘oh, it's not a match’ and it's the same phenotype and it's the same variant, this can't be correct and that would be obviously very bad… I take all phenotypes with a pinch of salt and think more at the organ system level. So I think it's very useful to have them there and ideally you don't want it to be missing entire chunks of the patients…
			11.5.3. P4: “I would really like the phenotype to be as accurate within the means of human error.”
			11.5.4. P5: “The most important column in the table is the phenotype.”
			11.5.5. P6: “If it misses a publication where it actually shows, either in a case report or in multiple patients that there is a gene disease relationship for a particular type of variant with the disease or phenotype that I care about. ”
	11.6. Theme: variant location/specific variant very important
			11.6.1. P3: “I want the coordinates to always be correct.”
			11.6.2. P4: “The variant coordinates.”
			11.6.3. P7: “The variant will be important to the accurate and making sure it is in a gene, that would be important.”
	11.7. Other
			11.7.1. P5: low importance, “I'm not giving much weight to the accuracy here… I would go and check the paper anyway… I'm not concerned if there is something not accurate because I'm not taking the information in the table blindly.”
12. How do you think the tool would affect your ability to gather information for reporting results or giving presentations to colleagues? (P5 not asked)
	12.1. Theme: early resource
			12.1.1. P1: “If I was going to curate the gene-disease association, I would use the tool because I would want to scrape everything that I can possibly scrape.”
			12.1.2. P4: “It would be a benefit, right?... Even if I had all the time in the world, it's very difficult as a human being to find every single paper. So having this tool would at least help me find the majority, if not all, with within what's reasonable for what I need in order to make that presentation or analysis argument.”
			12.1.3. P6: “So I don't think I would conclude the Evidence Aggregator output as ground truth, but I would certainly use it's aggregation abilities and the papers that it aggregated in particular in presentations, absolutely. I view it now more like an enhanced search. Right? I could go to search engine and do a search, but this is more calibrated to genomics and what I'm interested in.”
	12.2. Theme: directly usable information
			12.2.1. P1: “For a high level presentation and just presenting the variant, I found it very easy for me to copy and paste the links to the papers that were most relevant to my thinking of why this is important, which is not usually all of the papers, it's just the ones that are most relevant to the case.”
			12.2.2. P7: “Yeah, I mean it, it would be nice like having those article links… So maybe I would put a screenshot or a link to the articles displayed. And yeah, have that nice table to discuss.”
	12.3. Other
			12.3.1. P3: could save time, “ I guess it would still save you a decent amount of time because it brings you that initial really interesting literature find. We probably then just need to repeat the rest anyway.”
13. Imagine that you could use the Evidence Aggregator starting tomorrow. How would that impact your daily routine or work?
	13.1. Theme: general enthusiasm
			13.1.1. P5: ”I would use it even if not on Monday, even if tomorrow is Saturday, I would use it Saturday as well if it would save me time.”
			13.1.2. P6: “It will be great.”
	13.2. Theme: different use of time
			13.2.1. P4: “I think it would cut down the time per case considerably. So for me, being a very junior case analyst, I could do maybe two, maybe 3 cases a day. I could find the variants just fine within an hour, an hour and a half, but the rest of the time is searching for papers and then trying to think of whether or not this is reasonable for the case. So if I could use it tomorrow, I think it w…
			13.2.2. P5: “Would definitely impact my daily routine, because I'm working on RGP cases, but it's not my only activity at the Broad. I work on other projects, so I dedicate some days to RGP, some days to doing other stuff. So if now I spend less time analyzing RGP cases, it means that I have more time doing other stuff, so it's about budgeting the time.”
			13.2.3. P7: “I will spend less time looking for articles and there will probably become kind of like a routine.”
	13.3. Other
			13.3.1. P1: slow down at first, “It would probably be a little bit of a lift to start out because I would want to verify everything I was looking at... I think as people use it and that information is collected, it would be really useful so I would use that.”
			13.3.2. P3: more reanalysis, “In reanalysis when you're not expecting any slum dunk diagnosis, you're expecting maybe something new that's come up in the literature or the kinds of things that AI is going to pick up really. So new reports of variants and new disease-gene associations and things like that. So I think that's where I find it most helpful is in case reanalysis.”
			13.3.3. P4: report-outs, “It would help me put my argument for the variant’s relevance a lot faster, and I would be able to share my findings a lot quicker with my superiors.”
			13.3.4. P6: clinic vs research lab effects, phenotype expansion, “So clinically, not very much [impact]. Like in the clinic, not really at all [impactful] because here we get reports from labs and the labs are doing the interpretation. So we only get what the lab thinks is important. So I might look up a VUS in a gene, but they've already done most of the curation for us… Research, yes, it can be…
			13.3.5. P6: make work easier, “It would be more important for on the laboratory side, certainly on the research side, it would be it would be helpful.”
